# Transcription factor action orchestrates the complex expression pattern of *CRABS CLAW*, a gynoecium developmental regulator in Arabidopsis

**DOI:** 10.1101/2021.03.02.433508

**Authors:** Thomas Gross, Annette Becker

## Abstract

The flower of angiosperms is the most complex organ that plants generate and many transcription factors (TFs) are involved to regulate its morphogenesis in a coordinated way. In its center, the gynoecium develops consisting of specialized tissues such as secondary meristems, sites of postgenital fusion, ovules, pollen transmitting tract, all to assure successful sexual reproduction. Gynoecium development requires tight regulation of developmental regulators across time and tissues. However, while we know of several examples how simple on/off regulation of gene expression is achieved in plants, it remains unclear which regulatory processes generate complex expression patterns. Here, we use the gynoecium developmental regulator *CRABS CLAW (CRC)* from Arabidopsis to study regulatory mechanisms contributing to its sophisticated expression pattern. Using a combination of *in silico* promoter analyses, global TF-DNA interaction screens, co-expression and mutant analysis we find that miRNA action, DNA methylation, and chromatin remodeling do not contribute substantially to *CRC* regulation. We show that a plethora of TFs bind to the *CRC* promoter to fine-tune transcript abundance by activation of transcription, linking *CRC* to specific developmental processes but not biotic or abiotic stress. Interestingly, the temporal-spatial aspects of regulation of expression may be under the control of redundantly acting genes and may require higher order complex formation at TF binding sites. We conclude that endogenous regulation of complex expression pattern of Arabidopsis genes requires orchestrated transcription factor action on several conserved promotor sites over almost 4 kb in length.

**Significance statement:** Different to genes that are simply switched on or off, depending on an environmental cue we find that genes directing development in plants often show complex expression pattern dependent on internal factors only. Here, we addressed the question how an complex expression pattern is achieved and use the *CRABS CLAW (CRC)* gene required for gynoecium development as an example. Combining wet lab experiments and *in silico* analysis we find that epigenetic regulation plays only a minor role and that a large number of transcription factors activates the transcription of *CRC*. Single regulators may have a profound effect on *CRC* transcript abundance but less so on the pattern of expression. Complex patterns most likely require the interplay of several transcription factors.
