## Supplemental Table 1 for "Transcription factor action orchestrates the complex expression pattern of *CRABS CLAW*, a gynoecium developmental regulator in Arabidopsis"

### Sheet: Tabelle1
Gene Name	Locus ID	Accession ID	Salk/Sail Line
IDD12	AT4G02670	N2104223	SALK_208784C
AGF2	AT3G55560	N526607	SALK_026607
NF-YA9	AT3G20910	N671031	SALK_002235C
TMO5	AT3G25710	N68622	SALK_013517C
FUL	AT5G60910	N563068	SALK_063068
HAT4	AT4G16780	N506502	SALK_006502
ATHB16	AT4G40060	N524956	SALK_024956
RVE4	AT5G02840	N618847	SALK_118847
BBX19	AT4G38960	N657986	SALK_087493C
CIL1	AT1G68920	N661158	SALK_135188C
ETT	AT2G33860	N24604	SALK_005658
ARF8	AT5G37020	N527141	SALK_027141
JAG	AT1G68480	N6945
YAB5	AT2G26580	N668134	SALK_041504C
GIK	AT2G35270	N669949	SALK_094394C
INO	AT1G23420	N673265	SALK_116219C
ULT1	AT4G28190	N675794	SALK_074642C
NGA2	AT3G61970	N677082	SALK_137356C
