## Supplemental Table 2 for "Transcription factor action orchestrates the complex expression pattern of *CRABS CLAW*, a gynoecium developmental regulator in Arabidopsis"

### Sheet: Tabelle1
	Primer	Sequence (5' -> 3')	Published
proCRC cloning	pCRC Fw Hind	ATTAAAGCTTCCGATCGAGGTTAGGAAA
	pCRC Rv Kpn	TCTAGGTACCGGTCTTTAGCGAATGGATTG
	pAbAi Seq	GTTCCTTATATGTAGCTTTCGACAT
	pCRC Seq 2	TTCTAACTTTGAGAGCAAACTTC
	pCRC Seq 3	ATGTGTCTGAAGAAGATTCATTG
	pCRC Seq 4	AAGATTTTGCAGAGGGAGG
	pCRC Seq 5	GTTGTACCACTAAAACACC
	SDM pCRC Fw	TATATATATATGTCATCGTCTCACTATGATTGTTC
	SDM pCRC Rv	TAGAGAGAGAGAGAGAGAGCGATACAG
	A pCRC Fw BsaI	AACAGGTCTCAACCTCCGATCGAGGTTAGGAAA
	A pCRC Rv BsaI	AACAGGTCTCATGTTGGTCTTTAGCGAATGGATTG
	MAS:Basta R Seq	TTACGTCACGTCTTGCGCA
	pCRC Frag 1 Rv	ACATCTCGAGTAAACTTCCCTGAGCGATCT
	pCRC Frag 2 Fw H	ACATAAGCTTATTTCTTGTTTTTCTAATTAGGG
	pCRC Frag 2 Rv	ACATCTCGAGGAGATGGGACGATTGCC
	pCRC Frag 3 Fw H	ACATAAGCTTTAAACCCTAATTTCTTATTAGC
	pCRC Frag 3 Rv	ACATCTCGAGGAAGAAAACATGAATAACTAACTA
	pCRC Frag 4 Fw H	ACATAAGCTTGTTGATTTTGGAATTAGACTACC
	pCRC Frag 4 Rv	ACATCTCGAGCGCTTTATTGTTGAAATTTGAGA
	pCRC Frag 5 Fw	ACATAAGCTTCATCTTCTCTATAATTAGTATGC
	pCRC Frag 5 Rv	ACATCTCGAGGGTCCTTTCCTGATCTTTTG
	pCRC Frag 6 Fw	ACATAAGCTTCTCAGTTTTGCAGTGAAATC
	pCRC Frag 6 Rv	ACATCTCGAGCTGCAAAATCTTGCAGACG
	pCRC Frag 7 Fw	ACATAAGCTTAGTGACATTTAGGGTCTTG
	pCRC Frag 7 Rv	ACATCTCGAGAACAACATTTAATATCATCTTATC
	pCRC Frag 8 Fw	ACATAAGCTTCTCGTGTCTACACCAGAAT
	pCRC E Fw Hind	ACATAAGCTTTCATTCAATAATTAAGTCGACTAAGC
	pCRC E Rv Xho	ACATCTCGAGATCTCATCATTGGCATTAAGAGAC
	pCRC C Fw Hind	ACATAAGCTTAATGTATGTATAGTTGGATGTGTC
	pCRC C Rv Xho	ACATCTCGAGATGGTGTGAATATGATTACATTTAT
	pCRC A Fw Hind	ACATAAGCTTCTCGTGTCTACACCAGAAG
Y1H library sequencing	AD Rv Mitsuda	CGTTTTAAAACCTAAGAGTCAC	Mitsuda et al. (2010)
	AD Fw Mitsuda	ATTCGATGATGAAGATACCCC	Mitsuda et al. (2010)
Salk line genotyping	LBb1.3 tDNA	ATTTTGCCGATTTCGGAAC
	IDD12 LP	GGTCGCATGTTCTTGTTTTTG
	IDD12 RP	TCCTATGTCGGCGTACGATAC
	MYB30 LP	TCCTTGTTGTGACAAAGGAGG
	MYB30 RP	ATGATCAGGTGAAACACCAGC
	STH LP	AGCCCAGAAAGAGAACTGAGG
	STH RP	GCCTTTTGTTTCTTTCCCTTG
	AGF2 LP	CAGGAAGAGAATCCGAAAACC
	AGF2 RP	CACCACTCTCTTTGCATATAATCC
	PAP1 LP	AATGCCTCACCCATTTCTTG
	PAP1 RP	TTCTTGGACAACCTTCCATTG
	NF-YA9 LP	TGGCTATTGTTGTTGTCATGC
	NF-YA9 RP	AACTGTGAACGCATCACACTG
	NF-YB8 LP	CTAAGCCCATTGATATCGTCG
	NF-YB8 RP	CTGCACGTATTCTCTCTTCCG
	TMO5 LP	TTTGCCTCTTAATACCCCCTG
	TMO5 RP	TGAGTGCACAAGAAGTCATGG
	FUL LP	AATTGTCCTTCTTGCTGACCC
	FUL RP	CGATCGAGAAGTTGAGTTTGG
	HAT4 LP	AGACCCAGATCGTCTTTCTCG
	HAT4 RP	AAAGTAAAACTCATGCGGTCG
	ATHB5 LP	AGAGGAAAGTGAAGCTGGCTC
	ATHB5 RP	TGAGTAATGCATTTTCCGACC
	ATHB16 LP	CACACATTGAATCTGAGCTGC
	ATHB16 RP	ATTGTCTCTCGGAAAAGCTCC
	RVE4 LP	CTGCAGAGGAAGGTCATGAAC
	RVE4 RP	CCTGTTAACCCTAATCTCGCC
	BBX19 LP	ATGGGGCCTTTGCATATTAAG
	BBX19 RP	AATGAACTTCCCACACTCGTG
	CIL1 LP	TTTCCGTCGTAACAACGAATC
	CIL1 RP	CTAGTACCGGGTTGCAACAAG
	AGL83 LP	GATCTGTGCATCGGAGAGAAG
	AGL83 RP	GTCTTGTAGCGCAAACTACGC
	AGL23 LP	TCCTTTAACCAATCATTGGTACC
	AGL23 RP	ACCACCACTAACAGTTGCTGG
	AGL81 LP	TTACATTTCCGCCCTAACTCC
	AGL81 RP	TTGCTTTCTTCTCCAAGTTCG
	VOZ2 LP	CTCTTGTCGTCTGCTGTCTCC
	VOZ2 RP	AAGTGTGCACTATGGGATTGC
	Haf-x8	CATCAAGCATCACTGCCATT
	DS3-2	CGATTACCGTATTTATCCCGTTC
	BEE1 Fw	CCCGGAAACTCTCCAGACAGTAGTAACAA
	BEE1 Rv	CCTTATAACATCCGGGCACCATATCTTGCA
	BEE3 Fw	CTCTACCTCTTCTGCTCAAGTTTCCATAAA
	BEE3 Rv	AATCATAGCAAACATCACCAGTCTTACGAG
	ETT LP	TGCATAGATGTCCCTTCCTTG
	ETT RP	GGATGAGATTTAAAGCGAGGG
	ARF8 LP	AACCGTTGTCACTTCCACAAG
	ARF8 RP	CTTTGGGTCAAAAAGAAAGGG
	RPL LP	TTGGAACCAAGTTCAAACTCG
	RPL RP	ATGTTCACAGTTTTTGGTCGG
	SEU LP	AACACAACCTGCCAACATTTC
	SEU RP	CTTGTGGAATGAAATTTTGCG
	KNAT1 LP	GAGTTTCCAGCTTCTGACACG
	KNAT1 RP	TCCAATCAACAAACAATGCAG
	LUG LP	TTAACATGGAGACGCAAAACC
	LUG RP	TGGGTTGAAGATTCTGAATGC
	YAB5 LP	GTGTAGGTGAATGTCCCATGC
	YAB5 RP	GTACGCAGAAGGTACTCGCTG
	GIK LP	TCACCAACTACGTTACCTCCG
	GIK RP	AATCCCATTTTAGTCCGTGTTG
	INO LP	AAGCTCTGCCTTTCCTTTGTC
	INO RP	TGTCATTTTCCAAAGCAAACC
	ULT1 LP	TTTGACAATGGAACCTTTTCG
	ULT1 RP	TCTTCTCTTCTCCCGAAAAGC
	NGA2 LP	GTCGTCAGGTCCTAACGTTTC
	NGA2 RP	ATGGTGGTGGATGAGATTGAC
in situ probe	AtCRC_SE_T7_fw	TAATACGACTCACTATAGGGAGACTCTCGTTTCTCACCACAACTC
	AtCRC_AS_T7_rv	GCTTCTTCTCAGGAGGTTTGACTCTCCCTATAGTGAGTCGTATTA
qRT PCR	AtCRC_qPCR_fw	CTCTCGTTTCTCACCACAACTC
	AtCRC_qPCR_rv	GCTTCTTCTCAGGAGGTTTGAC
	RTq-At-Actin_Fw	AGTGGTCGTACAACCGGTATTGT
	RTq-At-Actin_Re	GATGGCATGGAGGAAGAGAGAAAC
