## Supplemental Table 3 for "Transcription factor action orchestrates the complex expression pattern of *CRABS CLAW*, a gynoecium developmental regulator in Arabidopsis"

### Sheet: Tabelle1
Library 2 (de Folter library)
Locus	Gene	Yeast growth marker
AT1G01030	NGA3	Trp
AT2G33860	ETT	Trp
AT2G35270	GIK	Trp
AT3G61970	NGA2	Trp
AT4G08150	BP	Trp
AT4G36930	SPT	Trp
AT5G02030	RPL	Trp
AT5G60450	ARF4	Trp
Library 3 (own library)
Locus	Gene	Yeast growth marker
AT1G08465	YAB2	Leu
AT1G13400	NUB	Leu
AT1G23420	INO	Leu
AT1G24260	2003-09-01	Leu
AT1G30330	ARF6	Leu
AT1G30490	PHV	Leu
AT1G43850	SEU	Leu
AT1G52150	CNA	Leu
AT1G69180	CRC	Leu
AT2G03710	2004-09-01	Leu
AT2G26580	YAB5	Leu
AT2G34710	PHB	Leu
AT3G47730	ATH1	Leu
AT4G00180	YAB3	Leu
AT4G01500	NGA4	Leu
AT4G18960	AG	Leu
AT4G25520	SLK1	Leu
AT4G28190	ULT1	Leu
AT4G32551	LUG	Leu
AT5G60690	REV	Leu
AT5G62090	SLK2	Leu
