## Supplemental Table 4 for "Transcription factor action orchestrates the complex expression pattern of *CRABS CLAW*, a gynoecium developmental regulator in Arabidopsis"

### Sheet: Tabelle1
Locus	Name	Family	in PP	motif in PP	predicted binding site	Inferred or tested motif
AT1G10120	CIB4	bHLH	Yes	Yes	Yes	Both
AT1G23420	INO	C2C2-YABBY	Yes	Yes	Yes	Tested
AT1G24260	SEP3	MADS	Yes	Yes	Yes	Tested
AT1G25330	HAF	bHLH	Yes	Yes	Yes	Inferred
AT1G26310	CAL	MADS	Yes	Yes	Yes	Inferred
AT1G47655		C2C2-Dof	Yes	Yes	Yes	Tested
AT1G50680		AP2-EREBP	Yes	Yes	Yes	Inferred
AT1G54160	NF-YA5	CCAAT	Yes	Yes	Yes	Tested
AT1G54830	NF-YC3	CCAAT	Yes	Yes	Yes	Tested
AT1G59750	ARF1	ARF	Yes	Yes	Yes	Tested
AT1G67260	TCP1	TCP	Yes	Yes	Yes	Both
AT1G68670	HHO2	G2-like	Yes	Yes	Yes	Tested
AT1G68920	CIL1	bHLH	Yes	Yes	Yes	Both
AT1G76420	CUC3	NAC	Yes	Yes	Yes	Both
AT1G76580		SBP	Yes	Yes	Yes	Tested
AT2G03710	SEP4	MADS	Yes	Yes	Yes	Tested
AT2G26580	YAB5	C2C2-YABBY	Yes	Yes	Yes	Tested
AT2G33860	ETT	ARF	Yes	Yes	Yes	Tested
AT2G38880	NF-YB1	CCAAT	Yes	Yes	Yes	Tested
AT2G41690	HSFB3	HSF	Yes	Yes	Yes	Tested
AT2G42400	VOZ2	VOZ	Yes	Yes	Yes	Tested
AT3G06740	GATA15	C2C2-GATA	Yes	Yes	Yes	Tested
AT3G07340	CIB3	bHLH	Yes	Yes	Yes	Inferred
AT3G16870	GATA17	C2C2-GATA	Yes	Yes	Yes	Both
AT3G20910	NF-YA9	CCAAT	Yes	Yes	Yes	Tested
AT3G24050	GATA1	C2C2-GATA	Yes	Yes	Yes	Tested
AT3G25730	EDF3	AP2-EREBP	Yes	Yes	Yes	Tested
AT3G27010	TCP20	TCP	Yes	Yes	Yes	Tested
AT3G28910	MYB30	MYB	Yes	Yes	Yes	Both
AT3G30260	AGL79	MADS	Yes	Yes	Yes	Inferred
AT3G50870	HAN	C2C2-GATA	Yes	Yes	Yes	Tested
AT3G51080	GATA6	C2C2-GATA	Yes	Yes	Yes	Tested
AT3G60390	HAT3	HB	Yes	Yes	Yes	Tested
AT3G60530	GATA4	C2C2-GATA	Yes	Yes	Yes	Tested
AT4G02670	IDD12	C2H2	Yes	Yes	Yes	Inferred
AT4G08150	KNAT1/BP	HB	Yes	Yes	Yes	Both
AT4G11070	WRKY41	WRKY	Yes	Yes	Yes	Inferred
AT4G16780	HAT4	HB	Yes	Yes	Yes	Both
AT4G28790	bHLH23	bHLH	Yes	Yes	Yes	Inferred
AT4G36900	DEAR4	AP2-EREBP	Yes	Yes	Yes	Both
AT4G40060	ATHB16	HB	Yes	Yes	Yes	Tested
AT5G02840	RVE4	MYB-related	Yes	Yes	Yes	Both
AT5G04340	ZAT6	C2H2	Yes	Yes	Yes	Both
AT5G37020	ARF8	ARF	Yes	Yes	Yes	Tested
AT5G50915		bHLH	Yes	Yes	Yes	Inferred
AT5G60910	FUL	MADS	Yes	Yes	Yes	Inferred
AT5G63790	NAC102	NAC	Yes	Yes	Yes	Inferred
AT5G65310	ATHB5	HB	Yes	Yes	Yes	Tested
AT1G02220	NAC003	NAC	Yes	No		no motif
AT1G13880	ELM2	MYB-related	No
AT1G14685	BPC2	BBR/BPC	Yes	No		no motif
AT1G16490	MYB58	MYB	No			Tested
AT1G20900	ESC	AT-Hook	No
AT1G46408	AGL97	MADS	No
AT1G65360	AGL23	MADS	No
AT1G68480	JAG	C2H2	No			no motif
AT1G69580		G2-like	No
AT1G75710		C2H2	No
AT1G76510		ARID	No
AT2G14760		bHLH	No
AT2G16770	BZIP23	bZIP	No
AT2G17770	BZIP27	bZIP	No
AT2G24840	AGL61	MADS	Yes	No		no motif
AT2G28540		unknown	No
AT2G31380	STH	Orphans	Yes	No		no motif
AT2G35270	GIK	AT-Hook	No
AT2G35430		C3H	Yes	No		no motif
AT2G37060	NF-YB8	CCAAT	No
AT2G39880	MYB25	MYB	No
AT2G42300		bHLH	Yes	No		Inferred
AT2G45160	HAM	GRAS	Yes	No		no motif
AT3G01530	MYB57	MYB	Yes	No		Tested
AT3G08500	MYB83	MYB	No			Tested
AT3G11100	VFP3	Trihelix	No
AT3G16500	PAP1	AUX/IAA	No
AT3G18650	AGL103	MADS	No
AT3G19360		C3H	Yes	No		no motif
AT3G20640		CCAAT	No
AT3G24140	FAMA	bHLH	Yes	No		no motif
AT3G25710	TMO5	bHLH	Yes	No		no motif
AT3G26640	LWD2	WD40	No
AT3G45260	BIB	C2H2	No			Tested
AT3G55560	AHL15	AT-Hook	No
AT3G57180	BPG2	unknown	No
AT3G58630		Trihelix	No			Tested
AT3G58680	MBF1B	MBF1	No
AT3G61950	bHLH67	bHLH	Yes	No		no motif
AT3G61970	NGA2	ABI3VP1	Yes	No		no motif
AT4G24440		C2C2-GATA	No
AT4G28190	ULT1	ULT	No
AT4G30180		unknown	No
AT4G31420	REIL1	C2H2	No
AT4G35700	DAZ3	C2H2	No
AT4G36740	ATHB40	HB	Yes	No		Tested
AT4G38960	BBX19	Orphans	No
AT5G01200		MYB	No
AT5G02030	RPL	HB	Yes	No		no motif
AT5G05830		PHD	No
AT5G06160	ATO	C2H2	No
AT5G08190	NF-YB12	CCAAT	No
AT5G09460	SACL1	bHLH	No
AT5G09780	REM25	ABI3VP1	Yes	No		no motif
AT5G11270	OCP3	HD	No
AT5G14000	NAC084	NAC	No
AT5G18090		ABI3VP1	Yes	No		Tested
AT5G22290	ANAC089	NAC	Yes	No		no motif
AT5G25890	IAA28	AUX/IAA	No
AT5G39750	AGL81	MADS	No
AT5G45580		G2-like	No			Tested
AT5G49420		MADS	No
AT5G49490	AGL83	MADS	No
AT5G49700	AHL17	AT-Hook	No
AT5G53660	GRF7	GRF	Yes	No		no motif
AT5G56840		MYB-related	No			Tested
AT5G56900		C3H	No
AT5G57660	COL5	C2C2-CO-like	Yes	No		no motif
AT5G61470		C2H2	No
AT1G01030	NGA3	ABI3VP1	Yes	Yes	No	Inferred
AT1G08010	GATA11	C2C2-GATA	Yes	Yes	No	Tested
AT1G12630		AP2-EREBP	Yes	Yes	No	Both
AT1G53170	ERF8	AP2-EREBP	Yes	Yes	No	Tested
AT1G54060	ASIL1	Trihelix	Yes	Yes	No	Tested
AT1G68800	TCP12	TCP	Yes	Yes	No	Inferred
AT1G69010	BIM2	bHLH	Yes	Yes	No	Tested
AT1G72360	ERF73	AP2-EREBP	Yes	Yes	No	Both
AT2G18380	HANL1	C2C2-GATA	Yes	Yes	No	Tested
AT2G40220	ABI4	AP2-EREBP	Yes	Yes	No	Both
AT2G40970	MYBC1	G2-like	Yes	Yes	No	Inferred
AT2G41940	ZFP8	C2H2	Yes	Yes	No	Tested
AT3G23240	ERF1	AP2-EREBP	Yes	Yes	No	Tested
AT3G61630	CRF6	AP2-EREBP	Yes	Yes	No	Inferred
AT4G13620		AP2-EREBP	Yes	Yes	No	Inferred
AT4G28140		AP2-EREBP	Yes	Yes	No	Both
AT4G32040	KNAT5	HB	Yes	Yes	No	Inferred
AT5G13790	AGL15	MADS	Yes	Yes	No	Tested
AT5G13910	LEP	AP2-EREBP	Yes	Yes	No	Both
AT5G52020		AP2-EREBP	Yes	Yes	No	Tested
AT5G61890	ERF114	AP2-EREBP	Yes	Yes	No	Inferred
AT1G76710	ASHH1	Methyltransferase	No
AT2G20760	CLC1	Clathrin light chain protein	No
AT2G30410	KIESEL	Tubulin binding cofactor A	No
AT3G05155		Major facilitator superfamily protein	No
AT4G30860	ASHR3	trxG	No
AT4G33540		Metallo b-lactamase	No
AT5G63730	ARI14	E3 Ligase	No
